# Epromoters bind key stress-related transcription factors to regulate clusters of stress response genes

**DOI:** 10.1101/2024.11.26.625372

**Authors:** Juliette Malfait, Jing Wan, Himanshu Singh, Charbel Souaid, Gaëlle Farah, Cyril Esnault, Sandrine Sarrazin, Michael Sieweke, Salvatore Spicuglia

**Author notes:** Corresponding author: Salvatore Spicuglia. These authors contribute equally (Jing Wan, Himanshu Singh, Charbel Souaid).

## Abstract

Stress insults trigger the rapid and global reprogramming of gene transcription by coordinated recruitment of a limited number of key inducible transcription factors to cis-regulatory elements. Here, we performed a comprehensive analysis of different stress models and observed that co-induced genes are generally located in close genomic proximity. By integrating gene expression and transcription factor binding resources in different stress models, we found an enrichment for clusters whereby only one of the promoters of the cluster recruits the key transcription factors, reminiscent of Epromoters, a type of cis-regulatory elements displaying both promoter and enhancer function. Epromoter-regulated clusters were frequently found irrespectively of the stress or inflammatory response. Predicted Epromoters displayed enhancer activity and regulated clusters of stress-response genes independently of their genomic location. These findings have significant implications for understanding complex gene regulation following the response to acute perturbations.

**Teaser:** When cells face stress, they undergo rapid changes in gene expression, orchestrated by a handful of key transcription factors. But how do these factors coordinate such a complex response? Our study reveals that “Epromoters”—cis-regulatory elements that combine the functions of both promoters and enhancers help organize stress-response genes into tightly regulated clusters. This discovery not only deepens our understanding of gene regulation in the face of stress but also offers exciting implications for studying inflammation and other acute cellular responses.
