## Supplementary Table 1 for "Epromoters bind key stress-related transcription factors to regulate clusters of stress response genes"

### Sheet: Supplementary Table 1
Supplementary Table 1: Datasets and resources
Sheet 1:	Datasets resources
Sheet 2:	Supplemental resources

### Sheet: Stress datasets
Supplementary Table 1a: Datasets resources								GEO
Publication	Stress or stimulatory conditions	cell line	Transcription factor(s)	Accession number
Biddie et al., 2011	Dexamethasone,Dexamethasone+Tetracycline	murine mammary epithelial cell line	cJun and GR_AFos	GSE29983
Brown et al., 2014	TNFa	HUVEC	p65	GSE54000
Camps et al., 2014	Hypoxia	MCF-7	HIF1a and HIF2a	GSE47533; GSE28352
Cardamone et al., 2018	FCCP (uncoupling_agent)	3T3-L1	GPS2	GSE80994
Ebisuya et al., 2008	FGF-stimulated	NIH3T3	SRF	GSE11576, GSE4739
Esnault et al., 2014	Serum Response	NIH3T3	SRF	GSE45888
Ferrari et al., 2020	Serum Starvation	T47D	BDP1	GSE120162
Franco et al., 2015	E2+TNFa in	MCF-7	FoxA1, ER and p65	GSE59530
Gualdrini et al., 2016	Serum Starvation + TPA	MEF	SRF	GSE75667
Hancock et al., 2019	Serum Starvation	HepG2	Irb	GSE107336
Hogan et al., 2017	Il1b, TNFa	HAEC	p65	GSE89970
Jin et al., 2013	TNFa	IMR90	p65	GSE43070
Jubb et al., 2016	Dexamethasone	hMDM and mBMDM	GR	GSE61881
Kusnadi et al., 2019	TNFa	Monocytes	SREBP	GSE129229
Langlais et al., 2016	IFNg	BMDM	IRF1, IRF8 and PU1	GSE77886
Lo et al., 2013	TNFa	NIH3T3	p65	GSE35724
Lyu et al., 2018	Heat-Shock	hESCs	HSF1	GSE105028
Mahat et al., 2016	Heat-Shock	MEF	HSF1.CS and HSF1.MM	GSE71708
Mancino et al., 2015	LPS	BMDM	IRF1, IRF8, PU1, STAT1 and STAT2	GSE56123
Park et al., 2017	IFNg+TNFa, TNFa	Monocytes	IRF1 and p65	GSE100383
Phanstiel et al., 2017	PMA (Macrophage differentiation)	THP-1	MAF1	GSE96800
Piccolo et al., 2017	IFNg	BMDM	CebpB, IRF1, JunB and STAT1	GSE84520
Porter et al., 2017	DSB	MCF-7	MYT1	GSE101738; GSE101737
RamosPittol et al., 2018	TNFa	NIH3T3 p65 KO	p65	GSE97468
Santiago et al., 2021	IFNa	K562	IRF1, IRF9, STAT1 and STAT2	GSE159462
Schmidt et al., 2015	TNFa	SGBS adipocyte D10	p65	GSE60462; GSE64233
Vierbuchen et al., 2017	Serum Response	MEF	Fos, Fosl2 and JunD	GSE83295
Vihervaara et al., 2017	Heat-Shock	K562	HSF1 and HSF2	GSE43579; GSE89230

### Sheet: Ressources
Supplementary Table 1b: Supplemental resources
Publication	Sample	Link	Accession number
Roadmap epigenomics, 2010	RNA-seq in hESC	https://www-ncbi-nlm-nih-gov.proxy.insermbiblio.inist.fr/geo/query/acc.cgi?acc=GSE17312	GSE17312
Rao et al., 2014	K562 domains list (TADs)	https://www.ncbi.nlm.nih.gov/geo/query/acc.cgi?acc=GSE63525	GSM1551620
Javierre et al., 2016	Promoter Capture Hi-C interactions	https://www.cell.com/cms/10.1016/j.cell.2016.09.037/attachment/5bc79f6f-1b69-4192-8cb8-4247cc2e0f39/mmc4.zip	Data S1
Phanstiel et al., 2017	Hi-C on THP-1+PMA	https://www.encodeproject.org/experiments/ENCSR669GJD/	ENCSR669GJD
Kang et al ., 2017	RNA-seq in human macrophages stimulated with IFN-γ	https://www-ncbi-nlm-nih-gov.proxy.insermbiblio.inist.fr/geo/query/acc.cgi?acc=GSE98368	GSM2592822
