## Supplementary Table 2 for "Epromoters bind key stress-related transcription factors to regulate clusters of stress response genes"

### Sheet: Feuil1
Supplementary Table 2: Summary of stress-induced gene clusters
Datasets	Organism	Cell types	Stimulation	Transcription factors	Conditions	Total clusters	Epromoter-regulated clusters	Epromoter-regulated clusters Frequency (%)
Biddie_2011	mm10	Murine mammary epithelial cell line, 3134	Dexamethasone	cJun	Hormone	4	2	50
Biddie_2011	mm10	Murine mammary epithelial cell line, 3135	Dexamethasone+Tetracycline	GR_AFos	Hormone	9	4	44.4444
Brown_2014	hg19	HUVEC	TNFa	p65	Inflammatory response	14	5	35.7143
Camps_2014	hg18	MCF-7	Hypoxia	HIF1a	Respiratory stress	12	2	16.6667
Camps_2014	hg18	MCF-7	Hypoxia	HIF2a	Respiratory stress	12	1	8.33333
Cardamone_2018	mm10	3T3-L1	FCCP (uncoupling_agent)	GPS2	Respiratory stress	25	3	12
Ebisuya_2008	mm9	NIH3T3	FGF-stimulated	SRF	FGF	20	5	25
Esnault_2014	mm9	NIH3T3	Serum Response	SRF	Serum	53	19	35.8491
Ferrari_2020	hg38	T47D	Serum Starvation	BDP1	Serum	111	1	0.900901
Franco_2015	hg38	MCF-7	E2+TNFa	FoxA1	Hormone	61	5	8.19672
Franco_2015	hg38	MCF-7	E2+TNFa	ER	Hormone	61	22	36.0656
Franco_2015	hg38	MCF-7	E2+TNFa	p65	Hormone	61	3	4.91803
Gualdrini_2016	mm9	MEF	Serum Starvation + TPA	SRF	Serum	236	12	5.08475
Hancock_2019	hg19	HepG2	Insulin	Irb	Hormone	191	70	36.6492
Hogan_2017	hg38	HAEC	Il1b	p65	Inflammatory response	69	6	8.69565
Hogan_2017	hg38	HAEC	TNFa	p65	Inflammatory response	49	24	48.9796
Jin_2013	hg38	IMR90	TNFa	p65	Inflammatory response	27	4	14.8148
Jubb_2016	mm9	hMDM	Dexamethasone	GR.hMDM	Hormone	8	0	0
Jubb_2016	hg19	mBMDM	Dexamethasone	GR.mBMDM	Hormone	7	0	0
Kusandi_2019	hg19	Monocytes	TNFa	SREBP	Inflammatory response	113	44	38.9381
Langlais_2016	mm9	BMDM	IFNg	IRF1	Inflammatory response	72	24	33.3333
Langlais_2016	mm9	BMDM	IFNg	IRF8	Inflammatory response	72	16	22.2222
Langlais_2016	mm9	BMDM	IFNg	PU1	Inflammatory response	72	6	8.33333
Lo_2013	mm9	NIH3T3	TNFa	p65	Inflammatory response	143	8	5.59441
Lyu_2018	hg38	hESCs	Heat_Shock	HSF1	Heat-Shock	131	5	3.81679
Mahat_2016	mm10	MEF	Heat_Shock	HSF1.CS	Heat-Shock	64	7	10.9375
Mahat_2016	mm10	MEF	Heat_Shock	HSF1.MM	Heat-Shock	64	12	18.75
Mancino_2015	mm9	BMDM	LPS	IRF1	Inflammatory response	21	6	28.5714
Mancino_2015	mm9	BMDM	LPS	IRF8	Inflammatory response	21	8	38.0952
Mancino_2015	mm9	BMDM	LPS	PU1	Inflammatory response	21	1	4.7619
Mancino_2015	mm9	BMDM	LPS	STAT1	Inflammatory response	21	3	14.2857
Mancino_2015	mm9	BMDM	LPS	STAT2	Inflammatory response	21	4	19.0476
Park_2017	hg38	Monocytes	IFNg+TNFa	IRF1	Inflammatory response	30	2	6.66667
Park_2017	hg38	Monocytes	TNFa	p65	Inflammatory response	87	6	6.89655
Phanstiel_2017	hg19	THP-1	PMA (Macrophage differentiation)	MAF1	Macrophage differentiation	754	141	18.7003
Piccolo_2017	mm10	BMDM	IFNg	CebpB	Inflammatory response	100	42	42
Piccolo_2017	mm10	BMDM	IFNg	IRF1	Inflammatory response	100	26	26
Piccolo_2017	mm10	BMDM	IFNg	JunB	Inflammatory response	100	19	19
Piccolo_2017	mm10	BMDM	IFNg	STAT1	Inflammatory response	100	25	25
Porter_2017	hg19	MCF-7	DSB	p53	DSB	22	2	9.09091
RamosPittol_2018	mm9	NIH3T3	KO p65 + TNFa	p65	Inflammatory response	11	3	27.2727
Santiago_2021	hg19	K562	IFNa	IRF1	Inflammatory response	38	17	44.7368
Santiago_2021	hg19	K562	IFNa	IRF9	Inflammatory response	38	11	28.9474
Santiago_2021	hg19	K562	IFNa	STAT1	Inflammatory response	38	11	28.9474
Santiago_2021	hg19	K562	IFNa	STAT2	Inflammatory response	38	11	28.9474
Schmidt_2015	hg19	SGBS adipocyte D10	TNFa	p65	Inflammatory response	420	108	25.7143
Vierbuchen_2017	mm10	MEF	Serum Response	Fos	Serum	95	42	44.2105
Vierbuchen_2017	mm10	MEF	Serum Response	Fosl2	Serum	95	16	16.8421
Vierbuchen_2017	mm10	MEF	Serum Response	JunD	Serum	95	29	30.5263
Vihervaara_2017	hg19	K562	Heat_Shock	HSF1	Heat-Shock	80	18	22.5
Vihervaara_2017	hg19	K562	Heat_Shock	HSF2	Heat-Shock	80	13	16.25
