## Supplementary Table 4 for "Epromoters bind key stress-related transcription factors to regulate clusters of stress response genes"

### Sheet: Index
Supplementary Table 4: List of cloned regions and primers
Sheet 1	Luciferase assays cloned regions
Sheet 2	CRISPR-Cas9 genomic edition sgRNA and primers

### Sheet: A.Cloned regions
Supplementary Table 4a: Luciferase assays cloned regions
Name	genome	Coordenates	Size	Orientation	cloning site
pGL4_DHDH	hg19	chr19:49,436,706-49,437,206	501		BglII/HindIII
pGL4_HSPA1A	hg19	chr6:31,782,891-31,783,404	513		BglII / HindIII
pGL4_NUCB1_DHDH	hg19	chr19:49,403,188-49,403,688 and chr19:49,436,706-49,437,206	501		BglII / HindIII and BamHI / SalI
pGL4_sv40 Luc2CP		from the pGl3-sv40 plasmid (E176, Promega)	197		BglII / HindIII
pGL4_sv40 RLCP		from the pGl3-sv40 plasmid (E176, Promega)	197		BglII / HindIII
pGL4_sv40_AHSA2P	hg19	chr2:61,404,303-61,404,803	501		BamHI / SalI
pGL4_sv40_AP4B1-DCLRE18	hg19	chr1:114,447,365-114,447,865	501		BamHI / SalI
pGL4_sv40_BST2	hg19	chr19:17,516,186-17,516,686	501		BamHI / SalI
pGL4_sv40_CRYAB-HSPB2	hg19	chr11:111,781,991-111,782,491	501		BamHI / SalI
pGL4_sv40_DHDH	hg19	chr19:49,436,706-49,437,206	501		BamHI / SalI
pGL4_sv40_DUSP1	hg19	chr5:172,199,425-172,199,925	501		BamHI / SalI
pGL4_sv40_EPB42	hg19	chr15:43,513,183 - 43,513,683	501		BamHI / SalI
pGL4_sv40_ERGIC1	hg19	chr5:172,260,973-172,261,473	501		BamHI / SalI
pGL4_sv40_HSP90AB1	hg19	chr6:44,213,931-44,214,431	501		BamHI / SalI
pGL4_sv40_HSPB1	hg19	chr7:75,931,582-75,932,082	501		BamHI / SalI
pGL4_sv40_HSPD1-HSPE1	hg19	chr2:198,364,570-198,365,070	501		BamHI / SalI
pGL4_sv40_MBOAT7	hg19	chr19:54,692,006-54,692,506	501		BamHI / SalI
pGL4_sv40_MOB4	hg19	chr2:198,380,045-198,380,545	501		BamHI / SalI
pGL4_sv40_NUCB1	hg19	chr19:49,403,188-49,403,688	501		BamHI / SalI
pGL4_sv40_PGGHG	hg19	chr11:287,350-287,850	501		BamHI / SalI
pGL4_sv40_PMVK	hg19	chr1:154,909,200-154,909,700	501		BamHI / SalI
pGL4_sv40_PPP1R15A	hg19	chr19:49,375,399-49,375,899	501		BamHI / SalI
pGL4_sv40_PTGES3	hg19	chr12:57,081,923-57,082,423	501		BamHI / SalI
pGL4_sv40_RIC8A	hg19	chr11:207,249-207,749	501		BamHI / SalI
pGL4_sv40_SCL35B2	hg19	chr6:44,225,033-44,225,533	501		BamHI / SalI
pGL4_sv40_SNAP23	hg19	chr15:42,787,065-42,787,565	501		BamHI / SalI
pGL4_sv40_STAT2	hg19	chr12:56,753,808-56,754,308	501		BamHI / SalI
pGL4_sv40_STIP1	hg19	chr11:63,953,248-63,953,748	501		BamHI / SalI
pGL4_sv40_TCP1-MPRL18	hg19	chr6:160,210,646-160,211,146	501		BamHI / SalI
pGL4_sv40_TNNI3	hg19	chr19:55,669,991-55,670,491	501		BamHI / SalI
pGL4_sv40_UBC	hg19	chr12:125,399,749-125,400,249	501		BamHI / SalI
pGL4_sv40_YWHAG	hg19	chr7:75,988,092-75,988,592	501		BamHI / SalI

### Sheet: B.Primers
Supplementary Table 4a: CRISPR-Cas9 genomic edition sgRNA and primers
Guide RNA sequences
Name	genome	Sequence (5'-3')	Coordenates	Expected deleted region
NUCB1_gRNA1	hg19	TAAAGAGACGGATGTCAAGC	chr19:49,402,887-49,402,906	742 bp
NUCB1_gRNA2	hg19	GAAAACGCCCTCTGCGGTGA	chr19:49,403,603-49,403,622
Cxcl1_gRNA1	mm9	ACGCCACCTAGGATTCCACT	chr5:91,319,942-91,319,961	571 bp
Cxcl1_gRNA2	mm9	ATTGGCGATAGGCGCCCCTA	chr5:91,320,493-91,320,512
PDL1_gRNA1	hg19	TATTGAGATAGCCCTTGCATTGG	chr9:5,449,485-5,449,507	1891 bp
PDL1_gRNA2	hg19	AACCTTTATACCCAACAGTGAGG	chr9:5,451,348-5,451,370
				Expected inserted region
NUCB1_ins_gRNA1	hg19	CTCAGGAAACTAATAGCGTG	chr19:49,450,939-49,450,958	584 bp
Genome editing primers
Name	genome	Sequence (5'-3')	Coordenates	Expected wt size	Expected Mutant size
NUCB1-del-F	hg19	TTAGTGGAGGCGAGGTTTCT	chr19:49,402,768 -49,402,787	1120 bp	378 bp
NUCB1-del-R	hg19	CTTCCCTTCCTCCGACACAG	chr19:49,403,868 -49,403,887
Cxcl1-del-F	mm9	GTTGGCAAAAGCAAACCACC	chr5:91,319,816-91,319,835	944 bp	373 bp
Cxcl1-del-R	mm9	CTCGCGACCATTCTTGAGTG	chr5:91,320,740-91,320,759
PDL1-del-F	hg19	GGCCCAAACCCTATTGCAAT	chr9:5,449,329-5,449,348	2341 bp	450 bp
PDL1-del-R	hg19	TGAAGACCACACTCTAACTGCT	chr9:5,451,648-5,451,669
NUCB1-ins-ext-F	hg19	GGGTAGTGCTAACATGTGCG	chr19:49,450,208-49,450,227	1300 bp	1877 bp
NUCB1-ins-ext-R	hg19	TTCACGAGAAAGCCACCCC	chr19:49,451,482-49,451,500
NUCB1-ins-int-F	hg19	AAATAACTTCCGCGGGCATC	chr19:49,403,300-49,403,319	-	712 bp (with ext primer)
NUCB1-ins-int-R	hg19	GATGCCCGCGGAAGTTATTT	chr19:49,403,300-49,403,319	-	1185 bp (with ext primer)
qPCR primers
Name	Sequence (5'-3')	Coordenates	genome
NUCB1_qpcr_FW	GGACCCTCAGAACCAGCATA	chr 19:49,414,452-49,414,471	hg19
NUCB1_qpcr_Rev	TCTCGTAGCGCTTGAACTCT	chr 19:49,416,309-49,416,328	hg19
DHDH_qpcr_FW	GACTGCAATTTTGACAACGGG	chr 19:49,447,695-49,447,715	hg19
DHDH_qpcr_Rev	GACAGGGGAATCACAGGACT	chr 19:49,448,092-49,448,111	hg19
TULP2_qpcr_FW	TAGGTCCCCAGCTTCCAAAG	chr 19:49,401,857-49,401,876	hg19
TULP2_qpcr_Rev	GCTTCTGTCGCTGCTTCTTT	chr 19:49,399,780-49,399,799	hg19
KI_acti_prom_qpcr_FW	ACCCTTCCGTTGTCTGCATA	chr19:49,450,767-49,450,786	hg19
KI_acti_prom_qpcr_Rev	CAGGATCTTTGGGGTGTTGC	chr19:49,450,861-49,450,880	hg19
PPP1R15A_qpcr_FW	GCCCAGAAACCCCTACTCAT	chr 19:48,874,843-48,874,862	hg19
PPP1R15A_qpcr_Rev	CCCAGACAGCCAGGAAATG	chr 19:48,875,641-48,875,659	hg19
PLEKHA4_qpcr_FW	TCCCCTGGAGTCAACTTTCC	chr 19:49,357,494-49,357,513	hg19
PLEKHA4_qpcr_Rev	CTATCTCCTCCTGCAGCCTC	chr 19:49,357,284-49,357,303	hg19
GYS1_qpcr_FW	AGTTCCTCTCCTCCACAAGC	chr 19:49,477,561-49,477,580	hg19
GYS1_qpcr_Rev	GGATTCCCATAACCGTGCAC	chr 19:49,474,257-49,474,276	hg19
HSPA1A_qpcr_FW	TGCGACAGTCCACTACCTTT	chr 6:31,815,565-31,815,584	hg19
HSPA1A_qpcr_Rev	AACACTGGATCCGCGAGAA	chr 6:31,815,685-31,815,703	hg19
CD274_qpcr_FW	GGAAAACCATACAGCTGAATTGG	chr9:5,463,090-5,463,112	hg19
CD274_qpcr_Rev	TGGCTCCCAGAATTACCAA GT	chr9:5,465,535-5,465,555	hg19
JAK2_qpcr_FW	CCATTCCCTTGGGAAATCTG	chr9:5,022,119-5,022,138	hg19
JAK2_qpcr_Rev	AGGTGTGATACCACAAGCT	chr9:5,022,195-5,022,216	hg19
GAPDH_qpcr_FW	CCCACTCCTCCACCTTTGAC	chr12:6,647,093-6,647,112	hg19
GAPDH_qpcr_Rev	CCACCACCCTGTTGCTGTAG	chr12:6,647,285-6,647,304	hg19
Cxcl1_qpcr_FW	CTCAAGAATGGTCGCGAGG	chr5:91,320,742-91,320,760	mm9
Cxcl1_qpcr_Rev	CTTCTTTCTCCGTTACTTGGGG	chr5:91,321,540-91,321,561	mm9
Cxcl2_qpcr_FW	AGTCATAGCCACTCTCAAGGG	chr5:91,333,260-91,333,380	mm9
Cxcl2_qpcr_Rev	GTCAGTTAGCCTTGCCTTTGT	chr5:91,334,211-91,334,231	mm9
Tbp_qpcr_FW	TATCACTCCTGCCACACCAG	chr17:15,641,558-15,641,577	mm9
Tbp_qpcr_Rev	ACAGCCAAGATTCACGGTAGA	chr17:15,644,317-15,644,337	mm9
